# Expression of tardigrade intrinsically disordered proteins in *C. elegans* reveals variable effects on aging and stress

**DOI:** 10.64898/2026.10.26.762026

**Authors:** Anna Entin, Daniel Hicks, Elijah A. Roditi, Juri Kim, Aeowynn J Coakley, Adam J Hruby, Athena Alcala, Naibedya Dutta, Maxim Averbukh, Shivay Parihar, Rebecca Aviles Barahona, Thomas J Lee, Veronica Kuo, Melissa Peruch, Vinaya Sahasrabuddhe, Bharat Vivan Thapa, Jamie D Kraft, Peter J Mullen, Gilberto Garcia, Ryo Higuchi-Sanabria

## Abstract

Tardigrades survive extreme environmental stress by expressing intrinsically disordered proteins that stabilize cellular structures during cryptobiosis. Because these proteins protect cells from desiccation, oxidative stress, and DNA damage, they have attracted interest as potential therapeutics to enhance stress resilience in other organisms. However, most studies have relied on cultured cells or germline expression, leaving their effects in somatic tissues largely unexplored. Here, we generated *Caenorhabditis elegans* strains expressing four tardigrade intrinsically disordered proteins, Damage Suppressor (DSUP), cytoplasmic-abundant heat-soluble (CAHS), mitochondrial-abundant heat-soluble (MAHS), and Ramazzottius varieornatus late embryogenesis abundant (RvLEAM), throughout somatic tissues. Surprisingly, constitutive expression of each protein reduced lifespan, impaired motility and reproduction, and failed to improve resistance to most environmental stressors. DSUP toxicity was tissue- and developmental stage-dependent, indicating that both spatial and temporal expression influence its physiological effects. Despite these detrimental phenotypes, several proteins reduced protein aggregation during desiccation-associated stress, demonstrating context-dependent protective effects. Together, our findings reveal that tardigrade stress proteins impose physiological tradeoffs in vivo and underscore the importance of evaluating candidate stress-protective proteins in physiologically relevant somatic models before therapeutic translation.

**Summary Statement:** Constitutive somatic expression of tardigrade stress proteins impairs aging and stress resilience while providing context-dependent protection during desiccation in *C. elegans*.
