## Supplementary material for "Expression of tardigrade intrinsically disordered proteins in *C. elegans* reveals variable effects on aging and stress": Table S1

### Sheet: Sheet1
C. elegans Strains used in this study
Bristol (N2) strain as wild type (WT)	CGC	N2
MAH602: sqIs61[vha-6p::Q44::YFP + rol-6(su1006)];	Hansen Lab, Kumsta et al, Nat Commun (Feb 2017)	6x
RHS164: sqtEx70[sur-5p::DSUP::mScarlet3::sur-5 UTR, cb-unc-119(+)];	This Study	8x
RHS191: uthSi17[myo-3p::MLS::GFP(65C)::unc-54 3’UTR, cb-unc-119(+)] I;	Sanabria Lab, Kim J et al, J Vis Exp. (Jan 2025)	4x
RHS192: uthSi83[col-19p::MLS::GFP(65C)::unc-54 3'UTR, cb-unc-119(+)] I;	Sanabria Lab, Kim J et al, J Vis Exp. (Jan 2025)	4x
RHS193: uthSi80[vha-6p::MLS::GFP(65C)::unc-54 3'UTR, cb-unc-119(+)] IV;	Sanabria Lab, Kim J et al, J Vis Exp. (Jan 2025)	4x
RHS209: sqtEx29[sur-5p::MAHS(wOpt)::wrmScarlet3::sur-5 3'UTR, cb-unc-119(+)]; unc-119(ed3) III;	This Study	8x
RHS210: sqtEx30[sur-5p::CAHS(wOpt)::wrmScarlet3::sur-5 3'UTR, cb-unc-119(+)]; unc-119(ed3) III;	This Study	8x
RHS256: sqtEx60[sur-5p::rvLEAM::mScarlet3::sur-5 UTR, cb-unc-119(+)]; unc-119(ed3) III;	This Study	8x
RHS289: sqtEx29[sur-5p::MAHS(wOpt)::wrmScarlet3::sur-5 3'UTR, cb-unc-119(+)]; uthSi83[col-19p::MLS::GFP(65C)::unc-54 3'UTR, cb-unc-119(+)] I; unc-119(ed3) III;	This Study	0x
RHS291: sqtEx60[sur-5p::rvLEAM::mScarlet3::sur-5 UTR, cb-unc-119(+)]; uthSi80[vha-6p::MLS::GFP(65C)::unc-54 3'UTR, cb-unc-119(+)] IV;	This Study	4x
RHS298: sqtEx29[sur-5p::MAHS(wOpt)::wrmScarlet3::sur-5 3'UTR, cb-unc-119(+)]; uthSi80[vha-6p::MLS::GFP(65C)::unc-54 3'UTR, cb-unc-119(+)] IV;	This Study	0x
RHS308: sqtEx60[sur-5p::rvLEAM::mScarlet3::sur-5 UTR, cb-unc-119(+)]; uthSi17[myo-3p::MLS::GFP(65C)::unc-54 3’UTR, cb-unc-119(+)] I;	This Study	4x
RHS309: sqtEx29[sur-5p::MAHS(wOpt)::wrmScarlet3::sur-5 3'UTR, cb-unc-119(+)]; uthSi17[myo-3p::MLS::GFP(65C)::unc-54 3’UTR, cb-unc-119(+)] I;	This Study	4x
RHS316: sqtEx70[sur-5p::DSUP::mScarlet3::sur-5 UTR, cb-unc-119(+)]; uthSi83[col-19p::MLS::GFP(65C)::unc-54 3'UTR, cb-unc-119(+)] I;	This Study	4x
RHS317: sqtEx70[sur-5p::DSUP::mScarlet3::sur-5 UTR, cb-unc-119(+)]; uthSi17[myo-3p::MLS::GFP(65C)::unc-54 3’UTR, cb-unc-119(+)] I;	This Study	4x
RHS318: sqtEx70[sur-5p::DSUP::mScarlet3::sur-5 UTR, cb-unc-119(+)]; uthSi80[vha-6p::MLS::GFP(65C)::unc-54 3'UTR, cb-unc-119(+)] IV;	This Study	4x
RHS319: sqtEx30[sur-5p::CAHS(wOpt)::wrmScarlet3::sur-5 3'UTR, cb-unc-119(+)]; uthSi83[col-19p::MLS::GFP(65C)::unc-54 3'UTR, cb-unc-119(+)] I;	This Study	4x
RHS320: sqtEx30[sur-5p::CAHS(wOpt)::wrmScarlet3::sur-5 3'UTR, cb-unc-119(+)]; uthSi80[vha-6p::MLS::GFP(65C)::unc-54 3'UTR, cb-unc-119(+)] IV;	This Study	4x
RHS324: sqtEx30[sur-5p::CAHS(wOpt)::wrmScarlet3::sur-5 3'UTR, cb-unc-119(+)]; uthSi17[myo-3p::MLS::GFP(65C)::unc-54 3’UTR, cb-unc-119(+)] I;	This Study	4x
RHS328: sqtEx60[sur-5p::rvLEAM::mScarlet3::sur-5 UTR, cb-unc-119(+)]; uthSi83[col-19p::MLS::GFP(65C)::unc-54 3'UTR, cb-unc-119(+)] I;	This Study	4x
RHS334: sqtEx70[sur-5p::DSUP::mScarlet3::sur-5 UTR, cb-unc-119(+)]; sqIs61[vha-6p::Q44::YFP + rol-6(su1006)]	This Study	6x
RHS335: sqtEx29[sur-5p::MAHS(wOpt)::wrmScarlet3::sur-5 3'UTR, cb-unc-119(+)]; sqIs61[vha-6p::Q44::YFP + rol-6(su1006)]	This Study	6x
RHS336: sqtEx60[sur-5p::rvLEAM::mScarlet3::sur-5 UTR, cb-unc-119(+)]; sqIs61[vha-6p::Q44::YFP + rol-6(su1006)];	This Study	6x
RHS348: sqtEx30[sur-5p::CAHS(wOpt)::wrmScarlet3::sur-5 3'UTR, cb-unc-119(+)]; sqIs61[vha-6p::Q44::YFP + rol-6(su1006)]	This Study	6x
RHS356: sqtEx101[col-19p::DSUP::mScarlet3::sur-5 UTR, cb-unc-119(+)]; unc-119(ed3) III;	This Study	8x
RHS358: sqtEx102[rgef-1p::DSUP::mScarlet3::sur-5 UTR, cb-unc-119(+)]; unc-119(ed3) III;	This Study	8x
RHS359: sqtEx103[hsp-16.2p::MAHS::mScarlet3::sur-5 UTR, cb-unc-119(+)]; unc-119(ed3) III;	This Study	8x
RHS360: sqtEx104[myo-3p::DSUP::mScarlet3::sur-5 UTR, cb-unc-119(+)]; unc-119(ed3) III;	This Study	8x
RHS363: sqtEx105[hsp-16.2p::CAHS::mScarlet3::sur-5 UTR, cb-unc-119(+)]; unc-119(ed3) III;	This Study	8x
RHS364: sqtEx106[vha-6p::DSUP::mScarlet3::sur-5 UTR, cb-unc-119(+)]; unc-119(ed3) III;	This Study	8x
