## Supplementary material for "Expression of tardigrade intrinsically disordered proteins in *C. elegans* reveals variable effects on aging and stress": Table S2

### Sheet: Sheet1
Statistical analysis of lifespan
Corresponding Figure	Strain, Treatment	Median Lifespan [days]	#Death/ #Total	% change in median lifespan	P-value vs N2 or background strain control Log-rank (Mantel-Cox)
Fig. 1A & Fig. 3A	N2, EV	23	123/125	--	--
	sur-5p::rvleam, EV	19	110/120	-17.3913	0.002
	sur-5p::cahs, EV	15	103/122	-34.7826	<0.0001
	sur-5p::mahs, EV	17	110/118	-26.087	<0.0001
	sur-5p::dsup, EV	9	111/118	-60.8696	<0.0001
Additional replicates	N2, EV	15	80/119	--	--
	sur-5p::rvleam, EV	13	76/120	-13.3333	0.0003
	sur-5p::cahs, EV	13	76/120	-13.3333	0.2628
	sur-5p::mahs, EV	13	86/119	-13.3333	0.6625
	sur-5p::dsup, EV	11	75/120	-26.6667	<0.0001
	N2, EV	21	101/121	--	--
	sur-5p::rvleam, EV	21	76/120	0	0.0635
	sur-5p::cahs, EV	19	64/123	-9.52381	0.0148
	sur-5p::mahs, EV	19	75/123	-9.52381	0.0026
	sur-5p::dsup, EV	11	101/121	-47.619	<0.0001
Corresponding Figure	Strain, Treatment	Median Lifespan [days]	#Death/ #Total	% change in median lifespan	P-value vs N2 or background strain control Log-rank (Mantel-Cox)
Fig. 1D	N2, EV	23	118/123	--	--
	col-19p::dsup, EV	4	111/111	-82.6087	<0.0001
	vha-6p::dsup, EV	18	107/114	-21.7391	<0.0001
	myo-3p::dsup, EV	21	99/120	-8.69565	0.3793
	rgef-1p::dsup, EV	21	98/113	-8.69565	0.6285
Additional replicates	N2, EV	19	113/115	--	--
	col-19p::dsup, EV	6	117/118	-68.4211	<0.0001
	vha-6p::dsup, EV	15	112/119	-21.0526	<0.0001
	myo-3p::dsup, EV	21	114/121	10.5263	0.0014
	rgef-1p::dsup, EV	19	94/114	0	0.1718
	N2, EV	18	114/120	--	--
	col-19p::dsup, EV	5	119/120	-72.2222	<0.0001
	vha-6p::dsup, EV	16	104/120	-11.1111	<0.0001
	myo-3p::dsup, EV	18	104/116	0	0.62
	rgef-1p::dsup, EV	18	97/124	0	0.0301
Corresponding Figure	Strain, Treatment	Median Lifespan [days]	#Death/ #Total	% change in median lifespan	P-value vs N2 or background strain control Log-rank (Mantel-Cox)
Fig1E&F	N2, EV	23	122/124	--	--
	sur-5p::dsup, EV	8	115/118	-65.2174	<0.0001
	N2, dsup RNAi	21	117/120	-8.69565	0.0114
	sur-5p::dsup, dsup RNAi	19	118/123	-17.3913	0.0002
	N2, EV --> dsup RNAi	21	120/122	-8.69565	0.0011
	sur-5p::dsup, EV --> dsup RNAi	8	115/118	-65.2174	<0.0001
	N2, EV --> dcr-1 RNAi	21	122/125	-8.69565	0.0016
	sur-5p::dsup, EV --> dcr-1 RNAi	8	114/116	-65.2174	<0.0001
	N2, dsup RNAi --> dcr-1 RNAi	22	120/123	-4.34783	<0.0001
	sur-5p::dsup, dsup RNAi --> dcr-1 RNAi	19	115/123	-17.3913	<0.0001
Additional replicates	N2, EV	24	119/123	--	--
	sur-5p::dsup, EV	11	108/124	-54.1667	<0.0001
	N2, dsup RNAi	22	121/127	-8.33333	0.0073
	sur-5p::dsup, dsup RNAi	22	117/122	-8.33333	0.3244
	N2, EV --> dsup RNAi	24	117/121	0	0.4759
	sur-5p::dsup, EV --> dsup RNAi	9	109/132	-62.5	<0.0001
	N2, EV --> dcr-1 RNAi	22	116/125	-8.33333	0.5279
	sur-5p::dsup, EV --> dcr-1 RNAi	9	112/118	-62.5	<0.0001
	N2, dsup RNAi --> dcr-1 RNAi	22	117/123	-8.33333	0.2968
	sur-5p::dsup, dsup RNAi --> dcr-1 RNAi	22	112/119	-8.33333	0.1866
	N2, EV	22	118/119	--	--
	sur-5p::dsup, EV	9	72/73	-59.0909	<0.0001
	N2, dsup RNAi	22	116/117	0	0.0006
	sur-5p::dsup, dsup RNAi	17	106/113	-22.7273	<0.0001
	N2, EV --> dsup RNAi	20	115/119	-9.09091	0.297
	sur-5p::dsup, EV --> dsup RNAi	9	99/112	-59.0909	<0.0001
	N2, EV --> dcr-1 RNAi	22	116/121	0	0.3861
	sur-5p::dsup, EV --> dcr-1 RNAi	9	88/90	-59.0909	<0.0001
	N2, dsup RNAi --> dcr-1 RNAi	22	116/118	0	0.2611
	sur-5p::dsup, dsup RNAi --> dcr-1 RNAi	19	114/116	-13.6364	<0.0001
Corresponding Figure	Strain, Treatment	Median Lifespan [days]	#Death/ #Total	% change in median lifespan	P-value vs N2 or background strain control Log-rank (Mantel-Cox)
Fig. S1B & Fig. S2D	N2, EV, 2.5 mg/mL kanamycin	22	98/150	--	--
	sur-5p::rvleam, EV, 2.5 mg/mL kanamycin	14	80/149	-36.3636	<0.0001
	sur-5p::cahs, EV, 2.5 mg/mL kanamycin	16	77/150	-27.2727	0.0006
	sur-5p::mahs, EV, 2.5 mg/mL kanamycin	20	86/150	-9.09091	0.0609
	sur-5p::dsup, EV, 2.5 mg/mL kanamycin	12	87/150	-45.4545	<0.0001
Additional replicates	N2, EV, 2.5 mg/mL kanamycin	20	108/150	--	--
	sur-5p::rvleam, EV, 2.5 mg/mL kanamycin	18	98/148	-10	0.2008
	sur-5p::cahs, EV, 2.5 mg/mL kanamycin	20	82/150	0	0.8862
	sur-5p::mahs, EV, 2.5 mg/mL kanamycin	22	112/151	10	0.5017
	sur-5p::dsup, EV, 2.5 mg/mL kanamycin	14	91/151	-30	<0.0001
	N2, EV, 2.5 mg/mL kanamycin	21	120/150	--	--
	sur-5p::rvleam, EV, 2.5 mg/mL kanamycin	17	97/150	-19.0476	0.0014
	sur-5p::cahs, EV, 2.5 mg/mL kanamycin	17	89/149	-19.0476	<0.0001
	sur-5p::mahs, EV, 2.5 mg/mL kanamycin	21	92/114	0	0.7375
	sur-5p::dsup, EV, 2.5 mg/mL kanamycin	15	84/148	-28.5714	<0.0001
Corresponding Figure	Strain, Treatment	Median Lifespan [hours]	#Death/ #Total	% change in median lifespan	P-value vs N2 or background strain control Log-rank (Mantel-Cox)
Fig. 2A & Fig. 4A	N2, EV, 34˚C	15	44/50	--	--
	sur-5p::rvleam, EV, 34˚C	15	45/50	0	0.8666
	sur-5p::cahs, EV, 34˚C	13	45/50	-13.3333	0.0945
	sur-5p::mahs, EV, 34˚C	15	43/47	0	0.9885
	sur-5p::dsup, EV, 34˚C	9	46/48	-40	<0.0001
Additional replicates	N2, EV, 34˚C	13	47/50	--	--
	sur-5p::rvleam, EV, 34˚C	13	48/50	0	0.5768
	sur-5p::cahs, EV, 34˚C	13	44/50	0	0.2426
	sur-5p::mahs, EV, 34˚C	13	44/50	0	0.0076
	sur-5p::dsup, EV, 34˚C	9	47/50	-30.7692	<0.0001
	N2, EV, 34˚C	11	48/50	--	--
	sur-5p::rvleam, EV, 34˚C	11	47/50	0	0.8562
	sur-5p::cahs, EV, 34˚C	11	48/50	0	0.3601
	sur-5p::dsup, EV, 34˚C	8	44/50	-27.2727	<0.0001
	N2, EV, 34˚C	11	39/50	--	--
	sur-5p::mahs, EV, 34˚C	11	44/50	0	0.1602
