## Supplementary material for "Expression of tardigrade intrinsically disordered proteins in *C. elegans* reveals variable effects on aging and stress": Table S3

### Sheet: Sheet1
Fig	sample	strain	rep	day	Average Objects	Standard Deviation	Average Networks	Standard Deviation	Average JunctionsPerNetwork	Standard Deviation	Average Junction Points	Standard Deviation	Average Object Length	Standard Deviation	Average Mitochondrial Footprint	Standard Deviation	Average Object Area	Standard Deviation	Average MitoCoverage	Standard Deviation
Fig. S3B	col-19p::MLS::GFP	Control	1	1	310	112.99	84.2857	56.8205	15.5714	9.50188	921.429	288.122	1.17386	0.126773	108.064	15.2851	0.449286	0.360224	41.5384	5.87526
		sur-5p::rvleam		1	383.333	101.127	86.6667	27.3252	13.8333	5.38207	1118.33	289.649	1.014	0.04805	106.717	4.67983	0.293167	0.0711433	41.0207	1.79921
		sur-5p::cahs		1	355.714	111.633	81.4286	26.0951	13.2857	6.60087	945.714	311.012	1.083	0.084788	106.176	4.35226	0.323857	0.0968202	40.8124	1.67314
		sur-5p::mahs		1	316.667	68.313	58.3333	22.286	21.6667	9.45868	1103.33	171.309	1.03917	0.0312373	107.301	1.92528	0.352833	0.0780805	41.2448	0.740186
		sur-5p::dsup		1	428.333	89.5358	131.667	23.1661	9	3.28634	1131.67	377.116	0.991833	0.0453802	102.317	9.88578	0.251	0.0709112	39.3292	3.80021
		Control		7	336.667	71.7403	63.3333	24.2212	23.3333	13.7356	1235	225.011	1.01417	0.030354	105.083	2.36614	0.329667	0.0993512	40.3923	0.909398
		sur-5p::rvleam		7	418.333	78.3369	111.667	24.8328	10.3333	4.27395	1091.67	347.299	1.01867	0.066449	103.953	5.42817	0.255	0.0434511	39.9583	2.08627
		sur-5p::cahs		7	394	57.7062	84	35.0714	15	9.66954	994	192.562	1.04	0.0806939	106.33	6.21488	0.2756	0.0495863	40.8716	2.38879
		sur-5p::mahs		7	353.333	77.6316	78.3333	28.5774	17	5.44059	1198.33	231.725	1.01617	0.0422583	105.1	5.52291	0.309833	0.06736	40.3992	2.12282
		sur-5p::dsup		7	460	143.062	134.286	61.8755	6.14286	2.4103	750	254.886	1.07057	0.122948	97.1216	13.5067	0.234143	0.101506	37.3321	5.19182
Fig. S3B	col-19p::MLS::GFP	Control	2	1	394	91.815	66	23.0217	19.6	10.7842	1106	354.161	1.0298	0.0478351	105.233	5.72397	0.279	0.063671	40.4504	2.20029
		sur-5p::rvleam		1	361.429	59.8411	81.4286	32.3669	16.7143	6.01981	1195.71	178.406	1.02929	0.0468178	109.341	2.97967	0.309286	0.0488287	42.0291	1.14543
		sur-5p::cahs		1	356	49.295	68	24.8998	16.6	5.45894	1032	210.048	1.0582	0.0666198	107.077	3.92798	0.3064	0.0495207	41.159	1.51006
		sur-5p::mahs		1	358.333	32.5064	78.3333	27.8687	15.3333	4.32049	1136.67	252.164	1.02567	0.0495325	107.529	2.35917	0.302167	0.0265587	41.3325	0.906637
		sur-5p::dsup		1	331.667	58.4523	76.6667	26.5832	18.6667	12.7698	1193.33	285.003	1.02467	0.0398832	109.877	5.18908	0.339167	0.0574053	42.2352	1.99493
		Control		7	400	83.1865	85	45.9347	17.5	9.97497	1165	200.275	1.0255	0.0555329	105.42	4.64522	0.273333	0.0577535	40.522	1.78559
		sur-5p::rvleam		7	345	84.0833	81.6667	35.4495	19.6667	6.86052	1406.67	150.289	0.991167	0.0564355	105.803	3.9129	0.323	0.0812404	40.6693	1.50415
		sur-5p::cahs		7	298.333	20.4124	61.6667	9.83192	14.6667	7.03325	868.333	325.418	1.10117	0.0802382	107.806	7.44729	0.3635	0.0424394	41.439	2.8627
		sur-5p::mahs		7	366	100.399	74	29.6648	16.6	6.91375	1082	136.638	1.055	0.0467386	108.732	3.29064	0.3216	0.113147	41.7952	1.26485
		sur-5p::dsup		7	420	78.2304	110	34.641	11.1667	3.81663	1110	210.238	1.02983	0.0503485	102.902	5.3693	0.2555	0.0683103	39.554	2.06397
Fig. S3B	col-19p::MLS::GFP	Control	3	1	316	27.0185	68	17.8885	19.6	5.89915	1262	138.456	1.0576	0.041174	110.308	5.7974	0.3508	0.0291753	42.4006	2.2284
		sur-5p::rvleam		1	347.143	63.6957	62.8571	25.6348	26.8571	15.269	1372.86	200.226	1.00586	0.0335133	106.258	5.72462	0.314571	0.0560858	40.8443	2.20045
		sur-5p::cahs		1	318.333	86.814	68.3333	35.4495	21.1667	12.3841	1135	159.091	1.05783	0.0326767	108.696	6.22683	0.365	0.107478	41.7813	2.39335
		sur-5p::mahs		1	348.333	80.8497	58.3333	11.6905	21.1667	3.54495	1213.33	157.818	1.0445	0.0664522	108.623	4.13031	0.3285	0.0901504	41.7528	1.5878
		sur-5p::dsup		1	330	71.5542	70	41.9524	29.5	23.8726	1315	143.771	1.02417	0.0670952	109.956	3.14865	0.345667	0.0722625	42.2655	1.21037
		Control		7	464	84.4393	86	26.0768	16.2	9.23038	1210	269.907	0.9512	0.0293718	101.876	1.99809	0.2266	0.0487165	39.1598	0.768301
		sur-5p::rvleam		7	406.667	96.2635	85	32.0936	15.3333	5.24087	1156.67	96.0555	1.003	0.0476445	106.298	5.02312	0.276333	0.0760544	40.8592	1.93076
		sur-5p::cahs		7	431.667	110.529	96.6667	35.5903	12.3333	3.93277	1071.67	171.513	0.97	0.0458214	100.358	5.90186	0.250333	0.0839111	38.576	2.26872
		sur-5p::mahs		7	376	71.624	70	25.4951	20.2	14.5842	1142	277.345	1.0028	0.0372921	105.37	4.26211	0.2936	0.08824	40.5026	1.6385
		sur-5p::dsup		7	402.857	109.349	91.4286	62.0292	19	10.0664	1232.86	290.615	1.05943	0.0895467	102.092	14.0055	0.275143	0.0942946	39.2429	5.38349
Fig. S4B	myo-3p::MLS::GFP	Control	1	3	248.75	71.9995	71.25	34.4083	12.625	7.99888	701.25	246.196	1.2785	0.114874	97.898	8.44592	0.434875	0.172515	37.6305	3.24656
		sur-5p::rvleam		3	270	60.663	80	37.9473	14	11.6103	788.333	117.544	1.22383	0.0394736	95.9452	8.50861	0.380667	0.138866	36.88	3.27074
		sur-5p::cahs		3	353.333	99.733	91.6667	19.4079	6	3.63318	480	205.426	1.33583	0.203595	91.3558	10.7267	0.274167	0.0732896	35.1158	4.12311
		sur-5p::mahs		3	370	84.8528	108	56.3028	6.2	4.08656	588	286.479	1.1994	0.121837	88.7202	11.5744	0.257	0.0985013	34.103	4.449
		Control		7	310	96.1249	91.6667	44.4597	7.33333	5.75036	588.333	264.077	1.31667	0.202596	98.1898	6.27531	0.346167	0.117314	37.7428	2.41215
		sur-5p::rvleam		7	290	21.2132	66	11.4018	8.6	1.51658	552	134.425	1.26	0.0748231	94.266	3.82587	0.3268	0.0305974	36.2346	1.47069
		sur-5p::cahs		7	295	112.383	70	21.9089	9.66667	6.8313	631.667	340.788	1.22567	0.0958304	94.3875	11.7513	0.380333	0.201808	36.2813	4.51709
		sur-5p::mahs		7	361.429	76.4697	92.8571	49.5696	8.57143	5.65264	585.714	140.458	1.23986	0.110216	95.7177	7.23701	0.276857	0.068121	36.7924	2.78177
Fig. S4B	myo-3p::MLS::GFP	Control	2	3	280	81.6497	68.5714	30.7834	13.4286	13.9625	591.429	168.664	1.24771	0.0791659	102.133	6.32868	0.406571	0.17138	39.2586	2.4326
		sur-5p::rvleam		3	300	78.7401	88.3333	34.8807	6.83333	2.31661	538.333	107.409	1.26017	0.137636	94.125	5.35351	0.3305	0.0809735	36.1803	2.05783
		sur-5p::cahs		3	244	50.2991	66	19.4936	11.2	3.34664	706	223.562	1.2814	0.0859669	100.448	7.08567	0.4288	0.10789	38.6108	2.72363
		sur-5p::mahs		3	271.667	107.966	70	28.2843	11.3333	6.25033	646.667	199.064	1.25383	0.115304	98.7842	6.58838	0.421667	0.178934	37.971	2.53246
		Control		7	318	68.7023	74	13.4164	7.8	4.91935	592	414.813	1.3126	0.184741	94.1332	10.9559	0.3128	0.100597	36.1834	4.21138
		sur-5p::rvleam		7	261.667	61.4546	71.6667	25.6255	11.8333	7.33258	713.333	306.181	1.30067	0.173622	97.9847	8.74566	0.401	0.140077	37.6638	3.3617
		sur-5p::cahs		7	284.286	83.6375	67.1429	21.3809	9.28571	5.70714	555.714	256.441	1.23914	0.105061	88.9529	10.8946	0.343429	0.124738	34.1921	4.18782
		sur-5p::mahs		7	320	56.921	98.3333	34.3026	6.66667	3.61478	586.667	249.613	1.205	0.100951	88.1333	8.75623	0.289	0.0935457	33.8772	3.36593
Fig. S4B	myo-3p::MLS::GFP	Control	3	3	236	69.4982	62	38.3406	34.2	44.7515	958	159.593	1.181	0.0945965	109.383	5.01201	0.4902	0.114596	42.0452	1.92647
		sur-5p::rvleam		3	308.333	85.6543	90	38.9872	14.8333	11.479	976.667	240.555	1.16267	0.0337026	100.724	4.14779	0.349167	0.100129	38.7167	1.59418
		sur-5p::cahs		3	305	86.6603	86.6667	22.5093	10.3333	5.75036	848.333	335.107	1.20683	0.084291	97.287	10.9247	0.357167	0.165552	37.3958	4.19948
		sur-5p::mahs		3	186.667	46.7618	53.3333	28.7518	18.5	8.01873	868.333	266.339	1.2985	0.171292	106.03	4.17255	0.598833	0.149727	40.7565	1.60402
		Control		7	262	24.8998	64	42.7785	18.8	20.8135	604	129.151	1.2724	0.0351184	95.1868	4.88761	0.3654	0.032416	36.5886	1.87876
		sur-5p::rvleam		7	206	35.7771	52	16.4317	11.4	3.20936	590	240.416	1.3532	0.157017	102.041	6.07266	0.507	0.0921602	39.223	2.33406
		sur-5p::cahs		7	217.143	61.023	64.2857	28.2	9.14286	4.77593	545.714	352.886	1.50214	0.357353	94.335	12.7387	0.478286	0.198684	36.2609	4.89682
		sur-5p::mahs		7	230	87.4643	62	16.4317	10	2.54951	594	136.308	1.3458	0.178734	100.236	7.8632	0.4846	0.164366	38.5292	3.02273
Fig. S4D	myo-3p::MLS::GFP	Control	1	3	235.556	68.7588	64.4444	30.4594	13.6667	7.76209	706.667	265.283	1.30611	0.156712	108.925	20.0357	0.534	0.290318	41.8691	7.70158
		sur-5p::dsup		3	270	75.8654	82	31.5524	10.8	6.12463	756	270.07	1.2651	0.0952126	98.3878	7.07211	0.403	0.159308	37.8189	2.71835
		Control		7	262	46.5833	72	17.8885	10.2	4.81664	672	210.048	1.2788	0.126796	100.251	3.52793	0.3912	0.0642589	38.5348	1.35587
		sur-5p::dsup		7	230	52.2813	77.1429	17.0434	11	3.51188	817.143	163.881	1.304	0.136761	98.4247	6.76732	0.450714	0.119179	37.8331	2.6012
Fig. S4D	myo-3p::MLS::GFP	Control	2	3	248.75	71.9995	71.25	34.4083	12.625	7.99888	701.25	246.196	1.2785	0.114874	97.898	8.44592	0.434875	0.172515	37.6305	3.24656
		sur-5p::dsup		3	330	85.3229	116.667	61.8601	7.5	3.61939	703.333	165.851	1.29433	0.0811016	96.9833	10.0901	0.309	0.0790443	37.2792	3.87849
		Control		7	310	96.1249	91.6667	44.4597	7.33333	5.75036	588.333	264.077	1.31667	0.202596	98.1898	6.27531	0.346167	0.117314	37.7428	2.41215
		sur-5p::dsup		7	226.667	87.3308	85	41.3521	7	3.79473	523.333	189.807	1.38533	0.226397	92.6067	11.2777	0.487333	0.264414	35.5968	4.33511
Fig. S4D	myo-3p::MLS::GFP	Control	3	3	280	81.6497	68.5714	30.7834	13.4286	13.9625	591.429	168.664	1.24771	0.0791659	102.133	6.32868	0.406571	0.17138	39.2586	2.4326
		sur-5p::dsup		3	318.75	37.9614	96.25	32.4863	8.875	7.05969	672.5	169.853	1.31225	0.150362	96.6629	5.72872	0.30725	0.0425433	37.156	2.20201
		Control		7	318	68.7023	74	13.4164	7.8	4.91935	592	414.813	1.3126	0.184741	94.1332	10.9559	0.3128	0.100597	36.1834	4.21138
		sur-5p::dsup		7	295	91.815	73.3333	20.6559	6.66667	3.4448	456.667	219.788	1.48567	0.255808	93.9108	6.02866	0.3445	0.103231	36.098	2.3171
Fig. S5B	vha-6p::MLS::GFP	Control	1	1	565	258.36	153.333	37.7712	7.16667	4.66548	1031.67	510.232	0.7055	0.0664492	50.5037	5.77478	0.0995	0.0283249	32.3388	3.6976
		sur-5p::rvleam		1	615.714	160.713	181.429	49.8092	6.57143	2.29907	1135.71	279.276	0.666857	0.0492796	53.6184	3.79643	0.0922857	0.0261834	34.3333	2.43093
		sur-5p::cahs		1	855.556	307.494	177.778	51.4242	7.22222	4.2947	1162.22	475.468	0.597222	0.0813523	47.6113	12.5315	0.0636667	0.0258118	30.487	8.02403
		sur-5p::mahs		1	932.5	261.955	240.833	43.9955	5.25	2.4168	1161.67	306.055	0.584667	0.0521123	48.9223	6.7175	0.057	0.0211488	31.3267	4.30129
		Control		13	721.667	412.428	145	58.9067	5.16667	2.99444	651.667	355.776	0.624333	0.0799717	42.1303	15.7129	0.0748333	0.0477343	26.9773	10.0616
		sur-5p::rvleam		13	417.5	80.3119	110	23.9046	3.75	2.76457	396.25	241.894	0.705875	0.0768011	38.6424	11.3477	0.093875	0.0288069	24.7438	7.2663
		sur-5p::cahs		13	718	332.37	170	73.4847	2.6	0.894427	454	207.075	0.7658	0.372703	36.9536	6.12288	0.0894	0.107295	23.6626	3.92038
		sur-5p::mahs		13	445	163.554	118.333	47.9236	2.16667	0.983192	236.667	111.295	0.633167	0.083624	34.2298	10.5258	0.0828333	0.0329813	21.9183	6.74001
Fig. S5B	vha-6p::MLS::GFP	Control	2	1	828.571	240.238	225.714	73.4523	2.57143	0.9759	585.714	229.99	0.649143	0.138413	38.5476	5.83352	0.0507143	0.0193538	24.683	3.73529
		sur-5p::rvleam		1	1080	227.889	270	25.8199	2.75	0.957427	780	228.473	0.5405	0.0445309	39.539	1.80726	0.03775	0.00853913	25.3177	1.1573
		sur-5p::cahs		1	790	293.258	210	84.3801	3.66667	3.61478	586.667	252.243	0.625833	0.0656366	38.842	10.2549	0.0571667	0.0371398	24.8717	6.56634
		sur-5p::mahs		1	1282	475.678	296	89.6103	3.4	0.547723	942	298.027	0.5474	0.0755136	42.986	2.82772	0.0384	0.016772	27.525	1.81056
		Control		13	440	94.6573	130	36.8782	3.16667	1.47196	420	258.921	0.731	0.0571139	42.0577	10.0125	0.0983333	0.0266058	26.9308	6.41152
		sur-5p::rvleam		13	580	136.528	128.333	44.4597	8	3.28634	955	460.293	0.728167	0.056616	54.6913	7.68064	0.0988333	0.0275276	35.0205	4.9178
		sur-5p::cahs		13	611.667	295.392	133.333	38.2971	7.16667	2.48328	978.333	510.663	0.756	0.28288	57.2095	8.5855	0.119	0.0639906	36.6332	5.4975
		sur-5p::mahs		13	351.429	103.349	104.286	22.2539	6.42857	3.5051	610	200.416	0.772571	0.126796	51.0411	12.0754	0.159571	0.0689126	32.6831	7.73209
Fig. S5B	vha-6p::MLS::GFP	Control	3	1	812	141.492	172	51.1859	13.6	6.61816	2076	427.586	1.3666	0.0524242	295.96	23.3327	0.3756	0.0813898	37.4348	2.95114
		sur-5p::rvleam		1	682	86.4292	146	60.663	16.2	13.1795	1758	613.49	1.4104	0.0704187	279.237	31.6549	0.4138	0.0605202	35.3192	4.00375
		sur-5p::cahs		1	686.667	158.85	196.667	46.188	9.33333	1.52753	1790	452.106	1.42967	0.101491	314.279	27.9954	0.474667	0.118391	39.7517	3.54091
		sur-5p::mahs		1	870	253.903	175	77.2442	14	3.3665	2260	214.165	1.349	0.0750689	299.666	7.25507	0.36725	0.10865	37.903	0.917622
		Control		13	584	262.926	82	49.6991	3.8	3.03315	336	363.359	2.408	0.414129	429.81	293.808	0.9142	0.775567	13.5646	9.27238
		sur-5p::rvleam		13	810	79.6869	148	55.4076	3	1	450	304.877	1.293	0.202836	166.21	61.8682	0.207	0.0870546	21.023	7.82565
		sur-5p::cahs		13	644	185.418	138	51.1859	6	5.70088	640	317.096	1.5112	0.205035	219.391	72.8792	0.3906	0.248981	27.7498	9.21821
		sur-5p::mahs		13	1184	854.974	260	114.673	2.2	0.447214	650	494.368	1.4558	0.185156	177.753	36.6904	0.184	0.0713267	22.4832	4.64064
Fig. S5D	vha-6p::MLS::GFP	Control	1	1	565	258.36	153.333	37.7712	7.16667	4.66548	1031.67	510.232	0.7055	0.0664492	50.5037	5.77478	0.0995	0.0283249	32.3388
		sur-5p::dsup		1	674.286	216.399	181.429	80.0892	9.71429	5.87975	1432.86	306.089	0.632	0.0553203	54.8181	5.31061	0.0888571	0.0280679	35.1016	3.40052
		Control		7	960	361.179	240	64.4205	5.4	2.19089	1206	350.614	0.5824	0.0737041	49.4384	8.88166	0.0598	0.029201	31.6568	5.68736
		sur-5p::dsup		7	848.75	303.9	221.25	51.3914	4.875	1.55265	1056.25	408.444	0.589	0.0395547	50.5368	6.59357	0.0685	0.0325093	32.36	4.22213
Fig. S5D	vha-6p::MLS::GFP	Control	2	1	828.571	240.238	225.714	73.4523	2.57143	0.9759	585.714	229.99	0.649143	0.138413	38.5476	5.83352	0.0507143	0.0193538	24.683	3.73529
		sur-5p::dsup		1	833.333	253.351	226.667	60.8824	2.5	0.547723	560	278.065	0.612	0.0884941	35.467	7.90413	0.0443333	0.0123882	22.7105	5.06119
		Control		7	1210	309.58	240	61.9677	3.33333	1.21106	778.333	142.747	0.537667	0.0758516	36.0003	5.9694	0.0326667	0.0154229	23.052	3.82224
		sur-5p::dsup		7	850	184.608	190	56.2139	4.16667	1.60208	725	173.176	0.595167	0.049317	44.5093	6.29636	0.0548333	0.0141904	28.5007	4.03177
Fig. S5D	vha-6p::MLS::GFP	Control	3	1	812	141.492	172	51.1859	13.6	6.61816	2076	427.586	1.3666	0.0524242	295.96	23.3327	0.3756	0.0813898	37.4348	2.95114
		sur-5p::dsup		1	817.5	248.378	162.5	51.2348	13.75	7.5	1997.5	678.055	1.312	0.0570555	278.518	50.835	0.377	0.159202	35.2285	6.42976
		Control		7	482	176.692	96	46.1519	21.4	16.0406	1516	389.012	1.6188	0.0790803	310.913	56.5127	0.7298	0.304213	39.326	7.14803
		sur-5p::dsup		7	808	86.4292	212	38.3406	8	1.87083	1676	335.976	1.5122	0.165347	293.708	7.15287	0.3668	0.0408742	37.1496	0.904735
