## Supplementary material for "Expression of tardigrade intrinsically disordered proteins in *C. elegans* reveals variable effects on aging and stress": Table S5

### Sheet: Immune Response
	log2FoldChange_CAHS	log2FoldChange_DSUP	log2FoldChange_MAHS	log2FoldChange_RVLEAM	padj_CAHS	padj_DSUP	padj_MAHS	padj_RVLEAM
daf-2	-0.145688	-0.426748	-0.358159	-0.2572	0.903972	0.0959365	0.277393	0.39624
col-179	0.0213875	0.287759	-0.131919	-0.285596	0.992267	0.298404	0.761302	0.383379
ZK1055.7	-0.425723	0.145047	0.0569075	0.105897	0.621921	0.611648	0.904636	0.776249
cpr-3	-0.500171	0.0469657	0.263737	0.339624	0.568441	0.893166	0.530079	0.323992
crn-2	-0.113835	-0.396015	0.0654224	0.0515275	0.914272	0.0848947	0.862393	0.877212
K02D7.1	-0.148859	0.130109	0.239397	0.218713	0.86976	0.48243	0.308357	0.29201
C32H11.4	-0.832612	-0.398247	-0.472656	-0.917114	0.00125595	0.110689	0.103623	2.87223e-05
H20E11.3	0.116568	0.0132629	-0.022248	0.192326	0.919525	0.964377	0.960489	0.520801
H20E11.2	0.32172	0.691492	-0.0955748	0.383273	0.816926	0.0209209	0.845414	0.236165
clec-199	0.677648	0.771086	0.555746	0.802956	0.874152	NA	0.676174	0.44894
C29F3.7	0.00528865	0.277729	-0.325267	0.100038	0.996793	0.211108	0.257363	0.744925
lec-11	0.0272438	0.433602	0.333565	0.53746	0.983773	0.061672	0.223556	0.0118941
daf-4	-0.309933	-0.389555	-0.39042	-0.263906	0.790886	0.119778	0.214447	0.374003
Y17G7B.8	-0.198207	-0.060471	-0.106943	-0.130506	0.885121	0.858492	0.823222	0.743874
rad-8	-0.262869	-0.340972	-0.147141	-0.072544	0.844826	0.168793	0.697348	0.841151
F59B1.8	-0.0388797	0.394416	0.157992	0.202063	0.974759	0.061672	0.581605	0.392946
clec-87	-0.346718	-0.631517	-0.19305	-0.126694	0.835339	0.0644326	0.692718	0.776876
daf-16	0.0119126	-0.313366	-0.0120124	-0.131569	0.994034	0.105699	0.972001	0.596635
dbl-1	0.414674	0.421485	0.639226	0.217586	0.768795	0.169766	0.0612328	0.588128
C18E9.9	-0.155913	-0.0360948	0.10332	0.146528	0.8713	0.874642	0.729332	0.54502
F31F7.1	-0.217125	-0.533065	-0.443885	-0.81363	0.794544	0.00280098	0.0170922	4.75405e-08
try-10	0.144934	0.143346	-0.36251	-0.176407	0.919717	0.660003	0.384513	0.660236
tpa-1	-0.0274527	0.235743	-0.0375259	0.185041	0.980592	0.183386	0.906062	0.383879
mig-2	-0.0120296	0.073735	-0.0287188	-0.214545	0.994551	0.759028	0.941553	0.407252
mev-1	-0.124926	-0.060318	0.117539	0.186806	0.863295	0.670676	0.52838	0.204503
F13A7.11	-0.395578	0.00196957	-0.445202	-0.660763	0.835339	0.99594	0.370972	0.10441
ddx-15	-0.153684	-0.21002	-0.156966	-0.114074	0.87321	0.290258	0.584058	0.6624
F56D2.5	0.11337	0.93411	0.501986	0.782137	0.964652	0.056669	0.42913	0.116516
his-61	-0.140971	-0.438013	0.018912	-0.00962495	0.93088	0.212686	0.975512	0.98444
his-48	-0.371624	-0.64127	-0.19721	0.0426316	0.781763	0.0435362	0.644144	0.923813
Y47G6A.14	-0.149464	-0.188156	-0.240002	-0.144131	0.896197	0.441824	0.47264	0.641758
his-31	-0.161142	-0.18007	-0.970808	-0.655267	0.97341	NA	0.371247	0.495603
lys-8	-0.144188	-0.12817	0.267845	0.173972	0.885063	0.557768	0.329	0.494708
lys-7	0.113391	-0.0950066	1.33471	-0.979929	0.964395	0.859217	0.00189096	0.0441334
lys-6	-0.567226	-0.0925038	-0.36788	-0.461399	0.862717	0.891416	0.673124	0.524843
lys-5	0.550161	0.285912	0.256552	0.411384	0.768795	0.512916	0.688248	0.408139
lys-4	-0.0267275	-0.124863	-0.0960934	0.0430454	0.991183	0.713525	0.853728	0.928944
lys-3	-0.58243	-0.719887	-1.29664	-1.19509	0.863295	0.240216	0.0707076	0.0801244
lys-2	-0.796287	-0.277566	-0.187811	-0.04195	0.000678564	0.233044	0.576797	0.90734
lys-1	-0.536394	-0.274219	-0.08374	-0.263333	0.0509062	0.183631	0.802985	0.273718
vem-1	-0.0996031	0.0658019	0.0143744	-0.0150601	0.918211	0.772451	0.968592	0.964017
irg-7	-0.272705	-0.485767	0.32513	0.059658	0.865459	0.105887	0.433457	0.897438
F39G3.5	0.140458	0.174735	0.584265	0.448403	0.918385	0.565542	0.0631061	0.153897
elt-2	-0.170333	0.355014	0.537194	0.335245	0.883983	0.129264	0.0307186	0.205719
2026-03-05	0.451109	0.797973	0.711242	0.520584	0.812182	0.0579493	0.12266	0.248611
clec-184	0.220543	-0.344524	0.350933	-0.857404	0.954999	NA	0.782123	0.419127
ulp-4	-0.170781	-0.495512	-0.0959596	-0.0925406	0.901545	0.0853759	0.838759	0.817689
F10A3.4	-0.315771	-0.413851	0.243901	-0.0677053	0.811916	0.125828	0.515476	0.865742
his-37	0.155898	0.419929	-0.00214806	0.378921	0.915175	0.168193	0.996938	0.289051
his-38	-0.487783	-0.419246	-0.0931083	-0.188205	0.767941	0.237714	0.878212	0.690153
his-41	-0.192424	-0.175616	-0.275946	-0.230058	0.844826	0.346719	0.238566	0.281419
his-57	-0.393897	-0.810091	0.570423	-0.47913	0.905976	NA	0.546834	0.604879
his-58	-0.771425	-1.79025	-1.28843	0.0405788	0.87981	NA	0.388625	0.97973
his-60	-0.266046	-0.543803	-0.144025	-0.147632	0.871274	0.102924	0.784967	0.744381
his-62	-0.0733501	-0.473344	-0.332689	-0.085738	0.973865	0.194311	0.522346	0.87513
his-64	-0.233098	-0.558039	-0.641262	-0.246575	0.918146	0.241421	0.310725	0.695175
his-66	-0.719098	-2.06114	-0.150601	-0.30132	0.869362	NA	0.917226	0.792012
his-67	-0.624311	-0.694759	-0.650893	-0.32902	0.5203	0.0682128	0.127595	0.449547
his-68	-0.303626	-0.636015	0.0170336	0.0221921	0.818537	0.0308735	0.97159	0.95959
clec-204	-0.0643139	0.0349182	0.182912	0.191716	0.960974	0.906099	0.611782	0.531338
acdh-1	0.741797	0.871196	-0.448147	-0.199607	0.0515004	0.00200373	0.216002	0.592688
clec-86	-0.292497	-0.17098	-0.483812	-0.491038	0.87321	0.673306	0.341697	0.261122
2026-03-04	0.403419	0.178502	0.267093	0.4086	0.86976	0.741009	0.719537	0.483978
F56F10.1	-0.154354	-0.130844	0.130145	0.115083	0.869362	0.482632	0.621068	0.621557
tsp-1	-0.0651273	0.0506596	-1.15167	-0.0864583	0.989529	NA	0.221513	0.933414
try-5	1.10593	1.34071	0.309159	2.0905	0.699784	NA	0.81049	0.00165357
try-4	0.562749	0.184377	0.522813	0.369414	0.862717	0.785298	0.531509	0.630616
try-3	-0.107158	-0.412397	-0.609652	-0.629958	0.96399	0.350645	0.289644	0.204302
C34H4.1	-0.0604651	0.143001	0.322494	0.649826	0.981337	0.765318	0.605317	0.170203
nhr-63	-0.198306	-0.542905	-0.0765632	-0.131809	0.954999	NA	0.952238	0.902827
nhr-94	0.231139	0.242604	-0.0927555	0.177999	0.901545	0.557768	0.896914	0.740743
nhr-107	0.151158	0.0578518	-0.4475	-0.349583	0.92849	0.892016	0.372744	0.429985
C33H5.13	-0.285909	0.233561	0.175002	0.470989	0.861354	0.429693	0.689436	0.135449
spp-3	-0.19618	-0.273439	-0.270142	-0.0381142	0.863295	0.179868	0.321403	0.90478
nhr-163	0.567053	0.312509	-0.445522	-0.767006	0.865459	0.643767	0.65041	0.336246
nhr-162	-0.494096	-0.465594	-0.957483	-1.07107	0.883983	NA	0.318435	0.190761
nhr-161	-0.540109	-0.280496	-0.616291	-1.25948	0.664334	0.435812	0.155173	0.000211967
cnnm-3	-0.0978235	-0.0761932	-0.0283458	-0.23272	0.918146	0.728798	0.93784	0.317537
sma-6	0.199855	-0.196803	-0.129056	-0.157388	0.86976	0.439978	0.736515	0.622316
skr-3	0.0296113	0.355358	0.271758	0.519933	0.982493	0.100525	0.347589	0.0152429
sir-2.2	-0.0372653	-0.0751687	-0.179889	-0.129038	0.977747	0.747676	0.548585	0.635258
sek-1	0.105944	-0.0852657	0.108358	-0.0522713	0.885063	0.603138	0.631137	0.810135
clec-266	-1.26535	-1.10405	-1.10613	-1.83914	0.530931	NA	0.229324	0.0187084
C04G6.5	-0.816247	0.0720071	-0.832692	-0.437873	0.572479	0.895354	0.162506	0.446144
valv-1	-0.0137272	0.0740908	-0.189165	0.0679041	0.995846	0.833833	0.688076	0.883182
nsy-1	-0.122263	-0.279694	-0.175159	-0.286456	0.885063	0.115003	0.486459	0.145771
sma-3	0.110599	0.0863743	0.0544141	-0.175326	0.927974	0.760043	0.903732	0.594457
nlp-33	0.130171	0.247409	0.31121	0.537851	0.924019	0.396209	0.430789	0.0804327
nhr-115	0.517869	0.666541	0.373623	0.513694	0.751562	0.0800494	0.480738	0.221945
nhr-112	-0.296925	-0.291261	-0.349916	-0.402061	0.905976	0.613712	0.667067	0.558402
spp-1	-0.509951	-0.428826	-0.298247	0.00712684	0.781763	0.281284	0.608627	0.989253
ZK228.4	0.106148	0.316599	0.0216469	-0.079939	0.919748	0.160043	0.959084	0.804366
nhr-139	0.391028	0.324776	-0.114238	0.136566	0.876989	0.554772	0.90465	0.861775
nhr-140	-0.0071166	-0.46682	-0.142199	0.0501033	0.997475	0.397967	0.876062	0.951072
ZK218.1	-1.22959	1.08118	0.371	0.00743869	0.883983	NA	0.890812	0.997568
nhr-57	-0.339576	-0.0990855	-0.249799	-0.639065	0.790886	0.746588	0.526707	0.0281517
nhr-50	0.192569	0.29244	0.172064	-0.0732742	0.919525	0.474474	0.78808	0.90734
atfs-1	-0.190542	-0.286846	-0.198242	-0.271129	0.868081	0.18904	0.526707	0.289517
Y17G9B.5	-0.00401208	-0.0959229	-0.373353	-0.4664	0.996793	0.63327	0.0806307	0.0129033
klf-3	0.121132	0.337391	0.330537	0.238886	0.922166	0.192379	0.345043	0.452156
dapk-1	0.0167452	-0.158494	0.160389	0.120792	0.989375	0.352527	0.496151	0.568793
Y105C5B.11	0.559303	0.105697	-0.14892	0.793369	0.846188	0.871	0.877667	0.184317
F20G2.5	0.416872	0.740851	1.14954	1.27766	0.887641	0.227106	0.0963098	0.0393551
F20C5.4	0.0899893	0.272069	-0.180639	0.14941	0.957338	0.430652	0.736317	0.747514
F18H3.4	-0.221551	-0.236387	-0.461816	-0.550314	0.86976	0.389474	0.158006	0.0563746
F16H6.10	-0.0259378	-0.0778913	-0.268363	-0.178299	0.988901	0.778328	0.435392	0.568993
fshr-1	0.124656	-0.118207	-0.190416	-0.373019	0.90877	0.642377	0.577541	0.158229
C50F4.9	0.029073	0.136241	-0.0807772	-0.554468	0.994623	0.82153	0.934989	0.407944
C49C3.9	-0.259733	0.150512	0.235635	0.205714	0.86976	0.653536	0.604707	0.607903
pyp-1	-0.0942074	-0.188818	0.0947444	0.115361	0.903428	0.243872	0.701157	0.579398
clec-47	0.867762	1.14947	-0.514141	0.323023	0.256492	0.00630472	0.389338	0.543582
F49F1.5	1.61557	0.300802	3.96967	2.30053	0.860347	NA	0.0110614	0.196674
F52E1.2	0.272148	0.418833	1.06207	0.972795	0.918211	0.45826	0.0729585	0.0885692
vhp-1	-0.198768	-0.169359	-0.303374	-0.364202	0.821248	0.34922	0.163207	0.0566563
fat-6	-0.029276	0.11996	-0.00874922	-0.101321	0.985028	0.650728	0.984144	0.76554
gst-6	-0.245935	0.299531	0.202193	0.313853	0.870855	0.323648	0.650648	0.379873
gst-7	-0.223323	-0.186651	-0.187221	0.155634	0.861354	0.427691	0.569675	0.596635
E04D5.4	0.332024	0.622073	1.33909	1.12339	0.918554	0.359517	0.0635128	0.11613
gst-13	-0.266922	0.23402	-0.30726	-0.413097	0.790886	0.267726	0.256355	0.0693354
tli-1	-0.168592	-0.00717323	-0.209557	-0.364158	0.878409	0.979061	0.515231	0.150053
tir-1	-0.0084109	0.137912	0.0686229	0.0513691	0.996793	0.621549	0.87917	0.899013
C49G7.10	-0.0662427	0.462378	-0.171097	0.0425978	0.981847	0.329604	0.8297	0.954643
irg-2	0.39093	1.38737	0.684034	0.611607	0.92849	0.11563	0.602396	0.596635
phat-3	-0.339715	-0.725755	-0.392827	-0.621424	0.887234	0.156802	0.599228	0.300796
C49G7.3	-0.514974	-0.763322	-0.0958538	-0.74065	0.811916	0.088334	0.902825	0.126053
C49C8.5	-0.418603	-0.0984756	0.248242	-0.0755794	0.768795	0.779225	0.58028	0.871216
cebp-2	-0.0925041	-0.255583	-0.290253	-0.265683	0.930494	0.264265	0.344047	0.321572
C42D8.1	-0.357859	-0.167489	0.331968	0.479595	0.851324	0.655538	0.495581	0.214892
C39H7.4	-0.103026	0.120224	0.323783	0.141319	0.927458	0.627371	0.279209	0.639477
his-18	-0.483502	-1.10065	-0.315541	-0.396816	0.887635	NA	0.784136	0.677724
his-8	-0.133332	-0.706637	-0.168954	-0.414731	0.973754	NA	0.880022	0.628616
his-7	-0.348478	-0.626295	-0.52248	-0.588889	0.911595	0.364769	0.596671	0.477287
his-5	0.102568	-0.138249	-0.190272	-0.397829	0.973865	0.812299	0.821177	0.540708
his-4	0.205484	-0.0868872	0.278272	0.690291	0.954999	NA	0.810797	0.404785
his-3	0.0406214	0.232436	0.588208	0.11472	0.991572	0.643905	0.33366	0.870094
his-1	1.45324	1.40091	0.201488	1.01077	0.664334	NA	0.912082	0.383284
irg-4	-0.318001	0.302212	-0.283285	0.495769	0.768795	0.206442	0.392405	0.050901
F08G2.5	0.438444	0.252889	0.343265	0.540324	0.86976	0.661474	0.668057	0.393308
F40A3.1	-0.179862	0.126301	0.0104019	-0.0521333	0.87321	0.595655	0.979307	0.877651
vab-9	0.171929	0.0867319	0.248598	0.258915	0.903972	0.801052	0.565324	0.48192
irg-3	-0.237985	-0.0452089	0.236527	0.179201	0.866849	0.886238	0.530861	0.598821
F41C3.8	-0.13764	-0.0946848	-0.105272	0.209916	0.940745	0.830092	0.873477	0.673856
F53A9.6	-0.098672	0.21152	0.465743	0.573416	0.936389	0.423942	0.121349	0.0281517
F52G3.5	0.0471933	-0.951966	-0.853569	-1.04168	0.993543	NA	0.400703	0.221713
fos-1	-0.222442	-0.0741788	-0.342796	-0.253069	0.845196	0.755642	0.19846	0.311815
gst-38	-0.0801815	0.483964	0.463527	0.984248	0.969019	0.162245	0.314457	0.00272039
gst-24	0.253894	0.103376	0.065966	-0.0680239	0.87321	0.775784	0.908143	0.890864
F01D5.5	-0.479606	-0.254302	1.04535	0.593343	0.887635	0.753467	0.249284	0.500365
F01D5.3	-0.436952	-0.444178	-0.473215	-0.105948	0.795939	0.218939	0.32694	0.838039
F01D5.1	-0.228827	0.473713	0.765818	0.62937	0.903972	0.22565	0.0826979	0.144903
ugt-44	-0.201963	0.211416	-0.233815	-0.4991	0.878548	0.450845	0.548979	0.0918162
gst-5	-0.0997682	0.805946	0.233935	0.710831	0.92849	0.000156662	0.477837	0.000854259
gst-1	0.151728	0.0607743	0.12744	0.261812	0.862717	0.728798	0.575564	0.132318
drh-3	-0.106413	0.0741899	-0.122197	-0.252791	0.928171	0.789243	0.749869	0.387849
T24B8.5	-0.0839121	0.506875	-0.360864	-0.476458	0.956866	0.0993493	0.405468	0.180936
F52E1.5	0.370385	0.830216	1.26416	1.37395	0.885063	0.108579	0.0154781	0.0047942
F49F1.7	-0.350941	0.410298	0.128321	0.630164	0.898426	0.459896	0.894868	0.311815
mul-1	-0.667013	0.697557	-0.731726	0.041055	0.869362	NA	0.508098	0.972383
drd-50	-0.310435	0.253839	-0.328999	-0.185168	0.901315	0.632714	0.661946	0.79245
gpa-12	0.137749	0.278728	0.0799378	0.310496	0.904166	0.250541	0.845419	0.267028
C55A6.7	-0.17677	0.00848103	-0.0464832	0.177173	0.905976	0.982942	0.93784	0.677864
orai-1	-0.152883	-0.304418	0.047005	0.0235689	0.865539	0.0829921	0.871322	0.928944
C09E7.8	-0.357246	-0.125805	-0.56184	-0.678253	0.869362	0.791755	0.313276	0.148074
C09E7.7	-0.0557711	-0.239376	-0.293548	-0.271847	0.980454	0.517208	0.564508	0.540708
F54D5.4	-0.0845046	0.335569	0.0341186	0.240677	0.954999	0.271309	0.951059	0.527401
F54B11.11	-0.0469616	0.19146	0.177319	-0.367034	0.980251	0.526448	0.685888	0.289051
phat-4	-0.511335	-1.09236	0.573718	-0.414767	0.859354	0.0518604	0.404651	0.511945
irg-1	0.470864	0.958393	1.14688	1.27896	0.903972	0.238015	0.27763	0.156186
clec-187	-0.333642	-0.285972	0.101306	-0.123137	0.768795	0.24336	0.795814	0.708168
pgp-3	0.107622	-0.13788	-0.0752986	-0.0247665	0.918146	0.552185	0.837387	0.943511
pgp-1	0.252321	1.00741	1.26672	0.792351	0.919525	0.0627895	0.0139543	0.16433
R12E2.13	-0.1006	-0.188263	0.0520972	0.0114427	0.86976	0.116501	0.78628	0.951474
fbxa-105	0.0834693	-0.126884	-0.250076	-0.227343	0.973757	0.785364	0.693185	0.678436
spp-18	-0.331166	-0.311279	-0.527753	-0.401213	0.811916	0.271756	0.112705	0.209176
K12H4.7	-0.0743212	-0.127126	0.0445293	0.0512459	0.903972	0.331932	0.837387	0.776876
rpc-2	-0.040874	-0.127865	-0.18761	-0.204393	0.967878	0.486175	0.446184	0.323992
F35E12.10	0.040384	-0.0266821	-0.0694213	-0.319508	0.969733	0.901077	0.813415	0.105994
rack-1	-0.11919	-0.154576	0.288071	0.116661	0.878548	0.341203	0.128164	0.567608
F08F3.4	0.144552	0.827392	0.633009	0.673047	0.901545	0.000151052	0.00731347	0.00279257
M04G7.1	-0.590215	-0.732558	0.134647	-0.632184	0.818092	0.162745	0.878211	0.302743
T25D10.1	0.0426899	0.193365	-0.121919	-0.169828	0.98862	0.648883	0.856919	0.757173
atf-7	-0.189639	-0.376433	-0.298745	-0.256005	0.86976	0.0971423	0.313531	0.333093
cdr-4	0.320572	0.533174	0.397884	0.903938	0.768795	0.0451911	0.187109	1.92037e-05
clec-45	-0.296826	-0.724179	0.80415	-1.13334	0.971001	NA	0.673251	0.534161
pqm-1	0.078867	0.545896	0.716912	0.325896	0.953956	0.0478717	0.00329642	0.268942
T21F4.1	0.0690622	0.523929	0.458078	0.389356	0.959938	0.0627895	0.149343	0.191064
aqp-10	0.00774865	-0.0202931	0.102548	0.0558523	0.995263	0.915987	0.664728	0.802779
aqp-1	-0.333254	-0.34572	-0.11666	0.206632	0.152941	0.0297012	0.581312	0.208386
apm-1	0.0665343	0.169182	0.0890674	0.0378505	0.933056	0.325753	0.738533	0.883775
C17H12.8	-0.61816	-0.186656	-0.65859	-0.392457	0.24661	0.547755	0.037609	0.243344
C17H12.6	-0.870828	-0.262344	-0.510278	0.00121227	0.17641	0.506511	0.313895	0.998493
F42F12.3	-0.286098	-0.302321	-0.095579	-0.150392	0.76968	0.165357	0.78439	0.59347
maoc-1	-0.0513128	0.113129	-0.0492898	-0.0180115	0.971001	0.652306	0.904807	0.962197
pmk-1	-0.016929	-0.100285	-0.199961	-0.447291	0.989002	0.559785	0.366433	0.00500052
pkc-3	-0.241546	-0.455092	-0.140809	-0.161017	0.846672	0.0665678	0.693314	0.594457
pik-1	-0.1125	-0.462717	-0.112623	-0.226194	0.919717	0.0683595	0.767061	0.438463
R02D3.8	-0.175522	-0.295574	-0.133162	-0.277482	0.876989	0.202262	0.707593	0.308221
PDB1.1	0.00556886	-0.0281016	0.0792411	0.0545954	0.996793	0.917172	0.83093	0.869373
M04C3.2	-0.427661	-0.0196796	0.375341	-0.199609	0.883983	0.977941	0.655513	0.808815
ZK1320.2	-0.135702	-0.128013	0.157558	0.1195	0.903972	0.611734	0.652536	0.706203
gstk-1	-0.190232	0.0223589	0.0296575	-0.120685	0.865459	0.930369	0.938054	0.658811
endu-2	0.0347367	0.572333	0.368233	0.58221	0.971001	6.17315e-05	0.0266906	1.90679e-05
clec-186	-0.551936	-0.182361	-0.239676	-0.458892	0.0241281	0.367446	0.373782	0.0243408
clec-91	-0.233654	-0.574974	-0.304375	-0.249143	0.86976	0.0553493	0.425299	0.46045
F35E12.9	0.123112	0.186159	-0.00576122	0.365006	0.905976	0.424091	0.988742	0.144087
cld-9	-0.121251	0.044665	0.0165362	0.280966	0.919717	0.882185	0.97101	0.345509
dct-17	-0.582189	-0.243125	-0.231023	-0.262717	0.0679482	0.290085	0.474074	0.328906
F35E12.6	-0.458752	-0.259627	-0.319976	-0.223604	0.338318	0.2674	0.29611	0.427131
irg-5	-0.404081	-0.0122911	-0.0761861	0.303919	0.86976	0.983262	0.929658	0.618108
K08D8.4	0.033665	0.171033	0.268754	0.133427	0.988901	0.611971	0.552073	0.759021
asp-14	-0.315182	-0.57677	-0.109393	-0.189938	0.573021	0.00204487	0.707941	0.407944
clec-88	-0.102465	-0.428799	-0.33387	-0.278182	0.936569	0.113499	0.36188	0.390379
ZK673.1	-0.0625782	-0.0962955	0.974737	0.504623	0.981337	0.852214	0.0359818	0.324402
clec-62	-0.351924	-0.1246	0.0980465	-0.0630562	0.811532	0.70346	0.843717	0.8884
fipr-22	-0.650258	0.0342056	-2.98106	-1.12552	0.811916	0.959993	7.906e-07	0.0640611
asp-12	-0.291837	-0.0309231	0.424238	1.91884	0.861354	0.932337	0.257363	1.77269e-18
dkf-2	0.158411	-0.194682	0.0314254	0.20741	0.87321	0.33788	0.931697	0.38285
F19C7.1	-0.136194	-0.13864	0.398024	0.281834	0.884149	0.492308	0.0653355	0.195718
F18G5.6	-0.0120217	0.0244776	-0.212574	-0.156831	0.996343	0.945159	0.611561	0.677516
Y39G8B.9	-0.179217	0.194975	1.09686	1.17227	0.924958	0.640258	0.0021106	0.000602045
F01D5.2	-0.37808	-0.869521	-0.29891	0.186838	0.866849	0.0635257	0.63563	0.7435
cnc-4	-0.371117	0.743729	-0.00376066	2.73169	0.866849	0.0741437	0.995261	2.00559e-20
clc-1	-0.162946	-0.0628788	0.251406	0.410827	0.901545	0.838696	0.505001	0.163787
Y43F8B.2	-0.00437283	-0.313425	-0.344749	-0.344134	0.996793	0.163844	0.230023	0.175492
clec-66	-0.556639	-0.241531	-0.0185017	0.416721	0.338318	0.40051	0.970569	0.181512
clec-224	1.32159	0.759391	0.99479	1.51609	0.790886	NA	0.511875	0.194681
clec-41	-0.443133	0.383855	0.202306	0.248541	0.307165	0.0865286	0.515685	0.335729
Y38H6C.8	0.223316	0.0184938	-2.53265	-0.147808	0.980476	NA	0.335829	0.949355
swt-7	0.0124953	0.229403	0.504738	0.636194	0.994705	0.346476	0.057195	0.00642547
K08D8.5	-0.67217	-0.609718	-0.413841	-0.386249	0.0761552	0.0394288	0.226867	0.205993
C37A5.3	-0.832988	0.587801	-1.65282	0.102049	0.821741	NA	0.0792325	0.924676
F53C11.3	-0.177926	0.0632113	-0.2442	-0.169645	0.885063	0.831905	0.507096	0.612419
skpo-1	-0.0605795	-0.281364	-0.423943	-0.576945	0.954121	0.156257	0.0547026	0.00221008
C14C6.5	0.0243945	0.157659	1.23311	-0.279873	0.994705	0.76355	0.00751104	0.650923
C14C11.4	-0.0292567	-0.23729	-0.0702279	0.188772	0.988863	0.400235	0.882571	0.588895
drh-1	-0.259366	-0.330754	-0.544384	-0.346089	0.80543	0.128116	0.0151768	0.153632
dod-17	-0.376754	-0.00990828	0.385684	0.346549	0.811916	0.980047	0.382578	0.368639
K10D11.2	-0.254334	-0.167646	-0.0162582	0.526033	0.917906	0.767291	0.985445	0.371093
clc-11	-0.494777	-0.0020647	1.07168	1.41214	0.93152	NA	0.514635	0.289946
prx-11	0.137151	0.483463	0.092591	0.368255	0.925669	0.1105	0.859274	0.298915
clec-150	-0.104049	0.0954467	-0.140102	-0.00673565	0.928171	0.719473	0.701466	0.98444
dod-19	-0.404082	0.0468381	0.297898	0.514517	0.811916	0.912798	0.557578	0.195731
ZK6.11	-0.473845	-0.118934	0.0432353	-0.105626	0.39075	0.658986	0.923751	0.759439
hsf-1	-0.170996	-0.295238	-0.149645	-0.382057	0.875754	0.185447	0.654143	0.122345
C25D7.5	-0.417975	0.313555	0.674645	0.481116	0.87321	0.567733	0.318798	0.439905
C10C5.2	0.0543113	0.577914	0.411106	0.710663	0.989529	0.299369	0.615597	0.264152
nasp-1	-0.0352759	-0.285637	-0.211532	-0.226362	0.980476	0.206613	0.512304	0.407439
H20E11.1	-0.137732	0.250399	0.105674	0.129153	0.907399	0.331381	0.798684	0.707354
C32H11.3	-0.521437	-0.302385	-0.173092	-0.980317	0.796555	0.493439	0.800112	0.0350676
dod-24	-0.693489	-0.58901	-0.453323	-0.964217	0.00371167	0.00908985	0.0655977	1.6837e-07
clec-1	-0.127237	0.17759	-0.141611	-0.199713	0.878385	0.299428	0.564194	0.318278
F22H10.2	-0.241278	-0.382499	-0.59165	-0.191631	0.867306	0.165659	0.057315	0.590107
tag-244	-0.102221	-0.140609	0.276781	0.0430446	0.954999	0.726726	0.594969	0.940642
zip-10	0.331629	1.05939	0.675375	0.438969	0.885063	0.0344045	0.259898	0.441013
C08E8.4	-0.215294	0.944011	0.777279	0.852348	0.96164	0.239935	0.497218	0.372261
nipi-3	-0.488027	-0.339162	-0.418008	-0.738531	0.449879	0.200467	0.209192	0.00397111
K09D9.1	-0.663674	-0.451823	-1.57113	-0.775495	0.830411	0.464953	0.0200016	0.269954
cpl-1	-0.0147835	-0.14183	-0.0594424	-0.383795	0.992267	0.471486	0.853739	0.0591515
cnc-2	0.279757	1.3379	0.57773	4.23469	0.903972	0.00466224	0.382057	2.03572e-36
thn-1	-0.0924959	0.104901	-0.184568	0.303068	0.974757	0.844692	0.809253	0.607873
fat-2	-0.107237	0.0447305	0.0279307	-0.214843	0.868081	0.748134	0.900344	0.115467
Y41C4A.8	-0.229142	-0.187065	-0.13102	-0.00923055	0.883697	0.576059	0.795937	0.984194
cyp-35A5	0.129417	0.374588	-0.979296	-0.770749	0.967878	0.518714	0.157481	0.23324
F19B10.10	-0.255566	-0.598482	-0.414544	-0.373434	0.875249	0.0821989	0.3575	0.343318
K05F1.10	-0.044277	0.0835013	0.357507	0.342737	0.974757	0.736911	0.191164	0.16433
gpx-1	0.00242651	0.119903	-0.120227	-0.0431349	0.997868	0.661908	0.76631	0.913239
K04A8.1	-0.154788	-0.0921502	-0.108233	-0.251745	0.885063	0.706569	0.755934	0.337408
fbxa-150	0.548782	0.286036	0.284926	0.277762	0.449879	0.356075	0.512189	0.453622
clec-149	0.39016	0.223524	0.102966	0.279915	0.768795	0.466466	0.837387	0.434067
zip-2	0.00965731	0.147636	0.0873812	0.0688315	0.996793	0.594323	0.841549	0.858209
rsu-1	0.0864302	0.319454	0.172	0.0500808	0.938515	0.171163	0.6198	0.88864
akt-2	0.0360531	0.0476782	-0.150481	-0.123076	0.977747	0.840811	0.619877	0.64843
akt-1	-0.24576	-0.466452	-0.322258	-0.266905	0.861354	0.0724052	0.332592	0.367702
akir-1	-0.252492	-0.616996	0.0341656	-0.0424221	0.871274	0.0631099	0.952362	0.930406
D2007.1	-0.225474	0.130583	0.0541767	0.240839	0.885121	0.721014	0.927469	0.565189
T19D12.4	-0.308983	-0.133247	0.390364	0.0995695	0.865459	0.720412	0.393432	0.838039
C16A11.5	0.00954074	-0.210032	-0.180201	-0.394754	0.996793	0.569487	0.740212	0.337187
fbxa-60	0.0113539	0.448066	0.265225	0.316612	0.996793	0.129348	0.532176	0.369346
fbxa-59	-0.0594115	0.637968	0.300306	0.316983	0.976825	0.051197	0.489821	0.382744
F55G11.8	-0.47191	-0.155162	-0.150897	-0.190486	0.500766	0.58929	0.716084	0.581449
F55G11.7	-0.522736	-1.05941	-0.142566	0.532163	0.919964	NA	0.943485	0.706167
dod-22	-0.54151	0.214951	0.0294988	-0.333841	0.22701	0.398434	0.948703	0.24802
F55G11.4	-0.46841	-0.203097	0.626246	-0.345807	0.861354	0.693388	0.304352	0.562619
F55G11.2	-0.737476	-0.0381603	-0.464444	-0.494922	0.161155	0.923695	0.270531	0.173959

### Sheet: Mito UPR
	log2FoldChange_CAHS	log2FoldChange_DSUP	log2FoldChange_MAHS	log2FoldChange_RVLEAM	padj_CAHS	padj_DSUP	padj_MAHS	padj_RVLEAM
zip-3	0.201196	0.221577	0.166692	0.207106	0.835339	0.233044	0.530109	0.345852
dcp-66	-0.185265	-0.0958154	-0.261143	-0.299639	0.887635	0.759733	0.511844	0.366908
jmjd-1.2	-0.335894	-0.215006	-0.598985	-0.327742	0.811916	0.467928	0.0601131	0.330806
gcn-2	-0.0969267	-0.267567	-0.134374	-0.0892631	0.92849	0.242245	0.69933	0.780758
mig-14	-0.237497	-0.620668	0.0602362	-0.0116573	0.883983	0.071923	0.919783	0.982006
mig-1	-0.049839	-0.358069	0.0470796	-0.268973	0.966035	0.0953729	0.899649	0.268942
lin-53	-0.355891	-0.544006	-0.269255	-0.109665	0.768795	0.0616262	0.483265	0.770143
lin-40	-0.0677397	-0.273815	0.0749927	-0.0221603	0.952305	0.202405	0.834955	0.9485
haf-1	0.0384828	-0.17477	-0.339455	-0.590729	0.981337	0.524022	0.33728	0.0337442
hda-1	-0.293851	-0.613628	-0.188006	-0.188782	0.865459	0.0684812	0.69933	0.653974
ulp-4	-0.170781	-0.495512	-0.0959596	-0.0925406	0.901545	0.0853759	0.838759	0.817689
ubl-5	0.0212085	0.307991	-0.0632013	0.260114	0.994287	0.406931	0.923103	0.57534
egl-20	0.296079	0.416964	0.618469	0.0610118	0.847665	0.142926	0.0459822	0.890768
atfs-1	-0.190542	-0.286846	-0.198242	-0.271129	0.868081	0.18904	0.526707	0.289517
mom-1	-0.251697	-0.402656	-0.312561	-0.524435	0.865459	0.149329	0.417405	0.0872021
flp-2	-0.164567	-0.153306	0.0953446	-0.183039	0.92849	0.715186	0.88343	0.722226
bar-1	0.0393898	0.0469598	0.0941936	-0.0160142	0.977747	0.849579	0.782467	0.963425
pop-1	-0.278677	-0.374278	-0.265941	-0.00777917	0.865459	0.207535	0.531509	0.985092
clpp-1	-0.079088	-0.0828429	-0.0224357	-0.0179091	0.905976	0.59265	0.933054	0.937985
lin-65	-0.197676	-0.368847	-0.190932	-0.0172067	0.870801	0.127606	0.587207	0.965481
hsp-60	0.149881	-0.174578	0.0455325	0.0823962	0.87321	0.37554	0.894544	0.757119
hsp-6	0.0227897	-0.0315218	-0.154282	0.0320509	0.979275	0.843565	0.41425	0.877212
sphk-1	0.171153	-0.118393	-0.0305362	-0.15372	0.862339	0.526448	0.924234	0.48192
dve-1	-0.056966	0.156142	-0.254339	0.04514	0.973586	0.585196	0.512189	0.914129

### Sheet: Oxidative Stress
	log2FoldChange_CAHS	log2FoldChange_DSUP	log2FoldChange_MAHS	log2FoldChange_RVLEAM	padj_CAHS	padj_DSUP	padj_MAHS	padj_RVLEAM
daf-2	-0.145688	-0.426748	-0.358159	-0.2572	0.903972	0.0959365	0.277393	0.39624
ctl-2	0.0041329	0.225565	0.10395	0.0641143	0.996793	0.350645	0.786038	0.855788
mlt-7	-0.154068	-0.361902	-0.182881	-0.526059	0.886722	0.11688	0.584105	0.0272097
rad-8	-0.262869	-0.340972	-0.147141	-0.072544	0.844826	0.168793	0.697348	0.841151
daf-16	0.0119126	-0.313366	-0.0120124	-0.131569	0.994034	0.105699	0.972001	0.596635
dhs-3	-0.117085	-0.0676509	-0.18689	-0.36724	0.91327	0.792914	0.568935	0.145472
skpo-3	-0.0712504	0.292521	0.455855	0.718262	0.954999	0.241263	0.120936	0.00225166
mev-1	-0.124926	-0.060318	0.117539	0.186806	0.863295	0.670676	0.52838	0.204503
hpk-1	0.0562232	-0.184588	-0.00238951	-0.111186	0.954999	0.33633	0.994104	0.655092
eif-2Bdelta	-0.15118	-0.225905	-0.268581	-0.364714	0.886152	0.321564	0.380881	0.144903
lrk-1	0.191929	-0.0835179	-0.150366	-0.252181	0.86976	0.749567	0.667067	0.363498
T06D8.10	-0.0958113	1.82552	2.57594	1.45496	0.981433	0.00265703	3.9082e-07	0.0209792
hcf-1	-0.185329	-0.198602	-0.214136	-0.273288	0.869362	0.367934	0.485298	0.276668
elt-3	0.232991	0.322897	0.276121	0.0876302	0.869362	0.232988	0.470196	0.822693
smf-3	0.216928	0.60012	1.02611	1.05526	0.883983	0.0627895	0.000145063	6.88437e-05
gsto-1	-0.305309	-0.212723	-0.438667	-0.477734	0.790886	0.387333	0.124525	0.0656125
skn-1	-0.315857	-0.505205	-0.189208	-0.105581	0.816926	0.0807553	0.64984	0.789684
pept-1	-0.0875969	0.108918	0.129385	0.134805	0.932862	0.650036	0.703129	0.643474
sem-4	-0.0705681	0.162377	0.0974108	0.253586	0.954999	0.542146	0.815049	0.400831
sek-1	0.105944	-0.0852657	0.108358	-0.0522713	0.885063	0.603138	0.631137	0.810135
par-4	-0.175819	-0.472313	-0.260059	-0.234412	0.875421	0.0579493	0.408659	0.393427
nsy-1	-0.122263	-0.279694	-0.175159	-0.286456	0.885063	0.115003	0.486459	0.145771
djr-1.1	-0.0629673	-0.0513127	-0.106877	-0.071886	0.92849	0.761695	0.632496	0.726269
dcap-2	-0.289082	-0.604205	-0.392954	-0.338788	0.865459	0.0691124	0.358163	0.367849
prmt-1	-0.224035	-0.320704	-0.2651	-0.127785	0.816926	0.107781	0.313276	0.621637
fshr-1	0.124656	-0.118207	-0.190416	-0.373019	0.90877	0.642377	0.577541	0.158229
F44E2.6	0.18692	-0.180234	-0.000123169	0.0221364	0.865459	0.38661	0.999815	0.945622
dcap-1	-0.107498	-0.469977	0.0635937	0.0100933	0.930494	0.0848214	0.892288	0.981176
nprt-1	-0.0962754	-0.283093	0.00564373	0.00333101	0.927974	0.198321	0.988707	0.991293
tdp-1	-0.237583	-0.236962	-0.230987	-0.198996	0.805443	0.235225	0.397983	0.407439
prdx-3	-0.124076	-0.0800175	0.0649228	0.0715705	0.812182	0.481013	0.696205	0.613649
prdx-2	-0.103929	-0.133328	-0.122099	-0.137244	0.883697	0.359999	0.552605	0.42679
gpx-2	0.104608	0.024078	-0.109832	-0.213483	0.885063	0.893869	0.625428	0.216185
ctl-3	0.306856	-0.491896	0.0150039	0.34306	0.861354	0.129851	0.978799	0.353798
lmd-3	-0.303234	-0.460655	-0.338089	-0.31523	0.790886	0.072353	0.294506	0.26831
bli-3	0.0144887	0.0802731	-0.0225947	-0.0336825	0.992267	0.689439	0.946051	0.906037
pah-1	0.105567	0.629423	0.460338	0.297121	0.929444	0.0210713	0.128438	0.323646
brap-2	-0.0060295	0.0212213	-0.160632	-0.298695	0.996793	0.921615	0.520118	0.124029
tiar-1	-0.206358	-0.263348	-0.240322	-0.139236	0.865459	0.236154	0.437482	0.631541
pmr-1	-0.104255	-0.239996	-0.173735	-0.22948	0.90877	0.224219	0.539145	0.323044
pmk-1	-0.016929	-0.100285	-0.199961	-0.447291	0.989002	0.559785	0.366433	0.00500052
gpx-7	0.0289444	0.168667	-0.00553035	-0.0744949	0.989727	0.600255	0.99163	0.869624
osg-1	0.573428	0.330988	0.610598	0.188904	0.788148	0.484775	0.302176	0.766488
phb-2	-0.155326	-0.152083	-0.216167	-0.120788	0.811916	0.259812	0.194138	0.462094
phb-1	-0.121926	-0.133247	-0.127909	-0.0966918	0.871274	0.387333	0.55439	0.621727
jmjc-1	0.19168	0.337358	0.401521	0.4569	0.886841	0.235384	0.277776	0.145495
che-11	-0.876288	-0.733853	-0.722749	0.259669	0.885063	NA	0.703711	0.884204
cep-1	0.175931	0.110302	-0.165379	-0.202239	0.866849	0.607223	0.568935	0.402972
eak-7	-0.233777	-0.404805	-0.350125	-0.164479	0.861354	0.0954445	0.253929	0.594457
rnt-1	-0.874912	-1.37325	-0.709349	-1.1334	0.861354	NA	0.579793	0.285995
skpo-1	-0.0605795	-0.281364	-0.423943	-0.576945	0.954121	0.156257	0.0547026	0.00221008
pxn-2	0.153483	0.608591	0.168866	0.574563	0.925669	0.0793933	0.752073	0.11981
age-1	-0.405046	-0.713581	-0.396155	-0.228483	0.837783	0.0713003	0.455957	0.645486
ctl-1	0.572403	0.685339	0.67888	0.231585	0.338318	0.0291052	0.0268476	0.530004
gpx-3	-0.483845	0.0807695	0.0561381	-0.421782	0.883983	NA	0.962409	0.626334
gpx-5	-0.208317	-0.298551	-0.214274	-0.356456	0.872237	0.249998	0.56623	0.226289
gpx-4	0.240436	-0.257035	-0.407893	-0.0394488	0.931204	0.705381	0.661266	0.968203
gpx-1	0.00242651	0.119903	-0.120227	-0.0431349	0.997868	0.661908	0.76631	0.913239
R08F11.7	-0.466915	-0.522582	0.456166	-0.342441	0.916991	NA	0.741978	0.791168
skpo-2	-0.555868	-0.646212	1.53164	0.770346	0.893863	NA	0.0746598	0.413168
pxn-1	0.288895	0.321105	0.167636	-0.00261345	0.844826	0.244355	0.691217	0.994649
gpx-6	0.268233	-0.0125785	-0.248405	-0.443325	0.885063	0.979061	0.685347	0.358222
